# Herbivory-triggered assemblage of sunflower rhizosphere microbiome enhances herbivore tolerance through plant–soil feedback

**DOI:** 10.64898/2026.01.28.701931

**Authors:** PM Rodríguez-Blanco, G Zitlalpopoca-Hernández, MG González Holgado, I Fernández, A Ossowicki, VJ Carrión, L Carro, A Martínez-Medina

## Abstract

**Background:** Microbial communities in the rhizosphere are key drivers of plant immunity, mediating plant responses to stress. Under specific stresses plants are capable of recruiting beneficial microorganisms into their rhizosphere with the potential to alleviate these stresses. Among these stresses, herbivorous pests remain a major agricultural challenge. Despite this, the impact of leaf herbivory on root-associated microbiomes, and how this impact can shape plant defense phenotypes are still understudied. In this study, our main objective was to determine the extent to which leaf herbivory affects the rhizosphere microbiome, and whether and how these herbivory-induced changes modulate plant defense phenotypes through plant-soil feedback. To that end, we designed a two-phase assay in which we challenged sunflower (*Helianthus annuus L.*) with *Spodoptera exigua* and later tested the effect of the microbial legacy after infestation on sunflower defense phenotype, considering resistance and tolerance as major drivers.

**Results:** We found that herbivory triggered significant changes in the bacteriome structure and dynamics, and microbiome functional profile, while effects on mycobiome were comparatively less pronounced. Under herbivory, several bacterial taxa and functional groups were enriched, the bacterial co-occurrence network was more complex and assembly processes were slightly more stochastic. Furthermore, after evaluating the plant-soil feedbacks of herbivory-induced microbiomes we observed no effect on plant resistance proxies such as herbivore growth and survival, and leaf phenolic and flavonoid content. We did observe differences on tolerance proxies, while plants grown on herbivore-challenged microbiome were overall smaller, the biomass loss to herbivory was significantly lower while the elemental nutrient content and photosynthetic pigments content was enhanced.

**Conclusions:** Our study demonstrates that insect herbivory by *S.exigua* reshapes sunflower rhizosphere microbiome and generates a soil legacy that promotes herbivory tolerance on subsequent plant generations. This highlights the broader potential of microbiome-mediated plant–soil feedbacks in shaping plant adaptation to herbivory.
