## Supplementary Tables for "Herbivory-triggered assemblage of sunflower rhizosphere microbiome enhances herbivore tolerance through plant–soil feedback"

### Sheet: Supplementary Table 1
Bacteria
	Xanthobacteraceae	Solirubrobacteraceae	Nocardiodiaceae	67-14	Pseudonocardiaceae
B	0.1254205 ± 0.01537477 b	0.1715158 ± 0.001673264 a	0.1823137 ± 0.01204692 a	0.1082112 ± 0.01822903 a	0.09719275 ± 0.004336376 a
Sun	0.1883492 ± 0.02323567 a	0.1495992 ± 0.018523133 a	0.1502234 ± 0.01174119 ab	0.1150884 ± 0.02213573 a	0.08594552 ± 0.003275640 a
Sun +H	0.2104997 ± 0.02214668 a	0.1221981 ± 0.059462205 a	0.1410795 ± 0.02941137 b	0.1092223 ± 0.01826831 a	0.09154426 ± 0.010773717 a
	Micromonasporaceae	Bacillaceae	Streptomycetaceae	Mycobacteriaceae	Gemmatimonadaceae
B	0.07020981 ± 0.005127677 a	0.07248115 ± 0.01354057 a	0.06587597 ± 0.003778413 a	0.0507599 ± 0.003976368 a	0.05601925 ± 0.003252574 a
Sun	0.0719451 ± 0.004158393 a	0.06602489 ± 0.01178174 a	0.06498519 ± 0.006664694 a	0.05370303 ± 0.003283659 a	0.05413614 ± 0.007459677 a
Sun +H	0.08111538 ± 0.010285881 a	0.0676246 ± 0.01035467 a	0.06304334 ± 0.010370959 a	0.0573023 ± 0.007054778 a	0.05637049 ± 0.008861623 a
Fungi
	Herpotrichiellaceae	Mortierellaceae	Russulaceae	Aspergillaceae	Piskurozymaceae
B	0.2428625 ± 0.07603469 a	0.1550816 ± 0.01178645 a	0.1413785 ± 0.09048142 a	0.1339286 ± 0.02022354 a	0.11876012 ± 0.02368679 a
Sun	0.2090162 ± 0.03985544 a	0.1716625 ± 0.03022463 a	0.1345726 ± 0.05946898 a	0.1037852 ± 0.01192604 b	0.1198775 ± 0.02291831 a
Sun +H	0.1853803 ± 0.02723325 a	0.1312491 ± 0.04234906 a	0.2160521 ± 0.10971760 a	0.1134826 ± 0.01398818 ab	0.09426739 ± 0.01797673 a
	Thelephoraceae	Nectriaceae	Hypocreaceae	Trimorphomycetaceae	Fungi_fam_Incertae_sedis
B	0.05839037 ± 0.02574037 a	0.04733482 ± 0.020879469 a	0.04236248 ± 0.006204887 a	0.036252 ± 0.001906566 a	0.02364903 ± 0.006464609 b
Sun	0.06036008 ± 0.02273083 a	0.04436874 ± 0.004884587 a	0.04611904 ± 0.009446738 a	0.05645989 ± 0.039008929 a	0.05377822 ± 0.023410996 a
Sun +H	0.08599354 ± 0.01420508 a	0.03896994 ± 0.008637304 a	0.03754836 ± 0.009518019 a	0.04560177 ± 0.015937029 a	0.05145482 ± 0.011752579 a

### Sheet: Supplementary Table 2
Bacteriome
pairs	SumOfSqs	F.Model	R2	pval
B vs Sun+H	450.339	3.72173	0.382826	0.012
B vs Sun	337.718	3.10377	0.340932	0.014
Sun+H vs Sun	159.966	1.31861	0.141503	0.047
Mycobiome
pairs	SumOfSqs	F.Model	R2	pval
B vs Sun+H	104.59	1.25265	0.172716	0.053
B vs Sun	113.036	1.31397	0.179653	0.089
Sun+H vs Sun	80.7949	0.930076	0.104151	0.627
Functional profile
pairs	SumOfSqs	F.Model	R2	pval
B vs Sun+H	14042.8	1.48912	0.198838	0.018
B vs Sun	14445.6	1.51609	0.201713	0.018
Sun+H vs Sun	11251.9	1.16513	0.127126	0.008

### Sheet: Supplementary Table 3
Label	Kingdom	Phylum	Class	Order	Family	Genus
ASV104	Bacteria	Proteobacteria	Gammaproteobacteria	Burkholderiales	TRA3-20	NA
ASV106	Bacteria	Actinobacteriota	Actinobacteria	Corynebacteriales	Mycobacteriaceae	Mycobacterium
ASV112	Bacteria	Actinobacteriota	Actinobacteria	Frankiales	Frankiaceae	Jatrophihabitans
ASV122	Bacteria	Actinobacteriota	Actinobacteria	Streptomycetales	Streptomycetaceae	Streptomyces
ASV13	Bacteria	Actinobacteriota	Actinobacteria	Propionibacteriales	Nocardioidaceae	Kribbella
ASV130	Bacteria	Proteobacteria	Alphaproteobacteria	Rhizobiales	Xanthobacteraceae	Bradyrhizobium
ASV134	Bacteria	Actinobacteriota	Thermoleophilia	Solirubrobacterales	67-14	NA
ASV14	Bacteria	Gemmatimonadota	Gemmatimonadetes	Gemmatimonadales	Gemmatimonadaceae	NA
ASV167	Bacteria	Proteobacteria	Alphaproteobacteria	Rhizobiales	Xanthobacteraceae	NA
ASV252	Bacteria	Actinobacteriota	Actinobacteria	Frankiales	Acidothermaceae	Acidothermus
ASV28	Bacteria	Proteobacteria	Alphaproteobacteria	Rhizobiales	Xanthobacteraceae	Rhodoplanes
ASV287	Bacteria	Proteobacteria	Gammaproteobacteria	Xanthomonadales	Xanthomonadaceae	Arenimonas
ASV385	Bacteria	Proteobacteria	Alphaproteobacteria	Rhizobiales	Methyloligellaceae	NA
ASV4	Bacteria	Proteobacteria	Alphaproteobacteria	Rhizobiales	Xanthobacteraceae	Bradyrhizobium
ASV402	Bacteria	Gemmatimonadota	Gemmatimonadetes	Gemmatimonadales	Gemmatimonadaceae	NA
ASV44	Bacteria	Actinobacteriota	Thermoleophilia	Solirubrobacterales	67-14	NA
ASV447	Bacteria	Actinobacteriota	Actinobacteria	Propionibacteriales	Propionibacteriaceae	Microlunatus
ASV55	Bacteria	Actinobacteriota	Actinobacteria	Micromonosporales	Micromonosporaceae	Hamadaea
ASV68	Bacteria	Actinobacteriota	Acidimicrobiia	Microtrichales	Ilumatobacteraceae	NA
ASV72	Bacteria	Actinobacteriota	Actinobacteria	Corynebacteriales	Mycobacteriaceae	Mycobacterium
ASV75	Bacteria	Proteobacteria	Alphaproteobacteria	Rhizobiales	Rhizobiaceae	Pseudaminobacter
ASV90	Bacteria	Actinobacteriota	Actinobacteria	Corynebacteriales	Mycobacteriaceae	Mycobacterium

### Sheet: Supplementary Table 4
Label	Kingdom	Phylum	Class	Order	Family	Genus
ASV138	Bacteria	Actinobacteriota	Actinobacteria	Micromonosporales	Micromonosporaceae	Asanoa
ASV162	Bacteria	Acidobacteriota	Acidobacteriae	Acidobacteriales	Koribacteraceae	Candidatus Koribacter
ASV166	Bacteria	Proteobacteria	Alphaproteobacteria	Sphingomonadales	Sphingomonadaceae	Sphingomonas
ASV20	Bacteria	Proteobacteria	Alphaproteobacteria	Rhizobiales	Xanthobacteraceae	NA
ASV269	Bacteria	Proteobacteria	Alphaproteobacteria	Sphingomonadales	Sphingomonadaceae	Sphingomonas
ASV297	Bacteria	Actinobacteriota	Actinobacteria	Propionibacteriales	Nocardioidaceae	Nocardioides
ASV309	Bacteria	Gemmatimonadota	Gemmatimonadetes	Gemmatimonadales	Gemmatimonadaceae	Gemmatimonas
ASV324	Bacteria	Proteobacteria	Alphaproteobacteria	Tistrellales	Geminicoccaceae	Candidatus Alysiosphaera
ASV333	Bacteria	Chloroflexi	Chloroflexia	Thermomicrobiales	JG30-KF-CM45	NA
ASV337	Bacteria	Actinobacteriota	Actinobacteria	Propionibacteriales	Nocardioidaceae	Nocardioides
ASV341	Bacteria	Gemmatimonadota	Gemmatimonadetes	Gemmatimonadales	Gemmatimonadaceae	Gemmatimonas
ASV393	Bacteria	Actinobacteriota	Actinobacteria	Streptomycetales	Streptomycetaceae	Streptomyces
ASV4	Bacteria	Proteobacteria	Alphaproteobacteria	Rhizobiales	Xanthobacteraceae	Bradyrhizobium
ASV48	Bacteria	Proteobacteria	Alphaproteobacteria	Rhizobiales	Rhizobiaceae	Mesorhizobium
ASV51	Bacteria	Firmicutes	Bacilli	Bacillales	Planococcaceae	Sporosarcina
ASV55	Bacteria	Actinobacteriota	Actinobacteria	Micromonosporales	Micromonosporaceae	Hamadaea
ASV583	Bacteria	Actinobacteriota	Actinobacteria	Micromonosporales	Micromonosporaceae	Virgisporangium
ASV605	Bacteria	Proteobacteria	Alphaproteobacteria	Rhizobiales	Xanthobacteraceae	NA
ASV640	Bacteria	Proteobacteria	Alphaproteobacteria	Micropepsales	Micropepsaceae	NA
ASV74	Bacteria	Actinobacteriota	Actinobacteria	Micromonosporales	Micromonosporaceae	Asanoa
ASV85	Bacteria	Proteobacteria	Alphaproteobacteria	Rhizobiales	Xanthobacteraceae	NA
ASV95	Bacteria	Proteobacteria	Alphaproteobacteria	Rhizobiales	Rhizobiaceae	Phyllobacterium

### Sheet: Supplementary Table 5
Megahit_166110_2-652	ENOG410XRFV*	Secretory lipase	K01046*	triacylglycerol lipase [EC:3.1.1.3]
megahit_441505_1-738	ENOG410XRFV*	Secretory lipase	K01046*	triacylglycerol lipase [EC:3.1.1.3]
megahit_530533_2-718	ENOG410XQV5*	Mechanosensitive ion channel	K03442*	small conductance mechanosensitive channel
megahit_538347_2-385	ENOG410XRFV*	Secretory lipase	K01046*	triacylglycerol lipase [EC:3.1.1.3]
megahit_643076_2-589	ENOG410XRFV*	Secretory lipase	K01046*	triacylglycerol lipase [EC:3.1.1.3]
megahit_949631_2-472	ENOG410XQV5	Mechanosensitive ion channel	K03442*	small conductance mechanosensitive channel
megahit_966580_1-582	ENOG410XRFV*	Secretory lipase
megahit_1017220_195-698	ENOG410XRFV*	Secretory lipase	K01046*	triacylglycerol lipase [EC:3.1.1.3]
megahit_1222894_1-258	ENOG410XQV5*	Mechanosensitive ion channel
megahit_2369542_3-404	ENOG410XRFV*	Secretory lipase
megahit_2411942_36-629	ENOG410XQV5*	Mechanosensitive ion channel
megahit_2726850_1-795	ENOG4111Y5T*	integral membrane protein
megahit_2909152_2-520	ENOG410XQV5*	Mechanosensitive ion channel	K16052	MscS family membrane protein
megahit_3244871_2-496	ENOG4111Y5T*	integral membrane protein
megahit_3549232_2-670	ENOG410XQV5*	Mechanosensitive ion channel	K03442	small conductance mechanosensitive channel
megahit_3576672_775-1338	ENOG410XQV5	Mechanosensitive ion channel	K03442*	small conductance mechanosensitive channel
megahit_4036838_2997-3599	ENOG410XRFV*	Secretory lipase	K01046*	triacylglycerol lipase [EC:3.1.1.3]
megahit_4048777_3-626	ENOG410XRFV*	Secretory lipase
megahit_4203606_1-888	ENOG410XQV5*	Mechanosensitive ion channel
megahit_4580311_2-565	ENOG4111Y5T*	integral membrane protein
megahit_4597876_1905-2690	ENOG410XQV5*	Mechanosensitive ion channel	K03442	small conductance mechanosensitive channel
megahit_4918265_675-995	ENOG410XRFV*	Secretory lipase
megahit_5176412_1257-1874	ENOG410XQV5*	Mechanosensitive ion channel	K03442	small conductance mechanosensitive channel
megahit_5657701_404-943	ENOG410XQV5*	Mechanosensitive ion channel	K03442	small conductance mechanosensitive channel
megahit_6020384_2-637	ENOG410XRFV*	Secretory lipase
megahit_6348274_1-426	ENOG410XQV5*	Mechanosensitive ion channel	K03442	small conductance mechanosensitive channel
megahit_6555105_3-419	ENOG410XQV5*	Mechanosensitive ion channel	K05802	potassium-dependent mechanosensitive channel
megahit_6569638_1-597	ENOG4111Y5T*	integral membrane protein
megahit_6610169_1-510	ENOG410XQV5*	Mechanosensitive ion channel	K03442*	small conductance mechanosensitive channel
megahit_6611652_2-574	ENOG4111Y5T*	integral membrane protein
megahit_7840638_4942-5202	ENOG4111Y5T*	integral membrane protein
megahit_7855342_4966-6981	ENOG4111Y5T*	integral membrane protein
megahit_7972944_74-1234	ENOG410XQV5*	Mechanosensitive ion channel	K05802*	potassium-dependent mechanosensitive channel
megahit_8455574_3-593	ENOG410XRFV*	Secretory lipase	K01046*	triacylglycerol lipase [EC:3.1.1.3]
megahit_8632721_136-1194	ENOG410XRFV*	Secretory lipase	K01046*	triacylglycerol lipase [EC:3.1.1.3]
megahit_9190471_9269-10993	ENOG4111Y5T*	integral membrane protein
megahit_9545790_2-2038	ENOG4111Y5T*	integral membrane protein
megahit_9794196_2-571	ENOG410XRFV*	Secretory lipase	K01046*	triacylglycerol lipase [EC:3.1.1.3]
megahit_9808417_187-990	ENOG4111Y5T*	integral membrane protein
megahit_10130714_2-952	ENOG4111Y5T*	integral membrane protein
megahit_10232165_2-433	ENOG410XQV5	Mechanosensitive ion channel	K03442*	small conductance mechanosensitive channel
megahit_10232684_577-1773	ENOG4111Y5T	integral membrane protein
megahit_10612190_2-307	ENOG4111Y5T*	integral membrane protein
megahit_10788837_656-1771	ENOG410XQV5*	Mechanosensitive ion channel
megahit_10901550_2-640	ENOG410XRFV	Secretory lipase	K01046*	triacylglycerol lipase [EC:3.1.1.3]
megahit_11104773_2-508	ENOG410XRFV*	Secretory lipase
megahit_11201956_265-1308	ENOG4111Y5T*	integral membrane protein	K01183*	chitinase [EC:3.2.1.14]
megahit_11288812_359-616	ENOG410XQV5*	Mechanosensitive ion channel
megahit_11296526_2-685	ENOG410XQV5*	Mechanosensitive ion channel	K03442	small conductance mechanosensitive channel
megahit_11333696_1-477	ENOG410XQV5*	Mechanosensitive ion channel	K03442	small conductance mechanosensitive channel
megahit_11403294_2-904	ENOG410XQV5*	Mechanosensitive ion channel
